# A dual role for GLI3 signaling in neural crest development

**DOI:** 10.1101/2025.08.31.673339

**Authors:** Simon J. Y. Han, Vinit Adani, Edward Farrow, Bhavalben Parmar, Ching-Fang Chang, Kim Cochran, Paige J. K. Ramkissoon, Ezekiel Esteban, Kelsey H. Elliott, Kevin A. Peterson, Brian Gebelein, Martín García-Castro, Samantha A. Brugmann

## Abstract

Neural crest cells (NCCs) are a multipotent cell population that undergo specification, epithelial-to-mesenchymal transition, migration, and differentiation into a plethora of cell types. A wealth of studies across various embryonic model systems have established dogma as to the molecular mechanisms and signaling cascades that contribute to NCC development. While Wnt, FGF, and BMP signaling pathways have well-established and essential roles in several aspects of NCC development, the Hedgehog (HH) signaling pathway has received limited attention for any specific role in this process. Herein, we propose two distinct, temporal roles for the transcription factor GLI3 in NCC development. *Gli3*, and other members of the HH pathway, were robustly co-expressed with established NCC induction and specification markers in chick, mouse, and human embryonic stem cell derived NCCs. Early knock-down of GLI3 reduced expression of key markers of NCC specification and conditional knock-out of *Gli3* post-specification specifically impaired the ability of cranial NCCs to differentiate into ectomesenchymal derivatives. Together, these results demonstrate dual, novel roles for GLI3 in early NCC specification and later in cranial NCC differentiation.

**Summary Statement:** GLI3 plays distinct temporal roles in neural crest specification and differentiation into ectomesenchymal derivatives.
