## Supplementary material for "A dual role for GLI3 signaling in neural crest development": supp table 2: Supplemental Table S2 - Primers for in situ and qPCR.xlsx

### Sheet: in situ primers
ISH Primers	Forward	Reverse
GLI3_ISH	GAGATCTCACACTGGAGAGAAACCAT	TCAGCCTGAGAGGCATCACT
GLI3_ISH2	CATGTGAAGACTGTGCATGGC	ATTATAATACGACTCACTATAGTTTCCTATGAGAGGCGGCAAG
cDNA Template	CATGTGAAGACTGTGCATGGCCCAGAAGCACACGTCACCAAGAAGCAGCGAGGAGACATCCACCCAAGGCCTCCACCACCCAGAGACCCAGGCAGCCACTCTCAGACACGATCACCAGGCCAGCAGACTCAGGGTGCGACTGGGGAGCAGAAGGACCTCAACAGCACTACCTCAAGGCGTGAAGAATGCCTCCAAGTGAAAGCAGTCAAGTCAGAGAAACCAATGACATCTCAGCCAAGCCCTGGTGGTCAGTCTACATGCAGCAGCGAACAGTCCCCCATCAGCAACTATTCCAACAATGGGATCGAGCTTACTCTGACTGGTGGCGGTAGTGTAGGAGACCTCAGTGTCATCGATGAAACCCCAATCATGGACTCTACCATTTCCACAGCCACCACA…

### Sheet: qPCR primers
qPCR Primers	Forward	Reverse
PAX7	GCGACTCCGGATGTAGAGAA	ATCCTTCAGCAGCCTGTCC
SOX10	GAGGCTGCTGAACGAAAGTGA	GCGGCCTTCCCGTTCT
FOXD3	TCATCACCATGGCCATCCT	GGAAGCGGTTGCTGATGAAC
AP2	GAGAGTAGCTCCACTTGGGTG	GTCGTGACGGTCCTCGC
GLI3	TCAGCAAGTGGCTCCTATGGTC	GCTCTGTTGTCGGCTTAGGATC
GAPDH	ATGGGTGTGAACCATGAGAA	GTTGTCATGGATGACCTTGG
